# Spatial transcriptomics for gene discovery identifies *Slc13a5* as a modulator of bone mechanoadaptation

**DOI:** 10.64898/2026.03.11.711126

**Authors:** Quentin A. Meslier, Alec T. Beeve, Arushi Gupta, Daniel Palomo, Samia Saleem, Serena Eck, Lisa Lawson, John Shuster, Michelle Brennan, Naomi Dirckx, Matthew J. Silva, Erica L. Scheller

## Abstract

Bone is a dynamic tissue that continuously adapts its structure in response to mechanical loading, an essential process for maintaining skeletal health. However, this adaptive capacity declines with aging, contributing to increased fragility and fracture risk. Developing therapeutic strategies that preserve or restore bone mechanoadaptation in patients with increased bone fragility requires identifying key molecular regulators of this process. We applied spatial transcriptomics (GeoMx, NanoString) to characterize gene expression changes induced by mechanical loading in the murine tibia, focusing on periosteal and bone compartments in regions under tension and compression. Spatial data were validated and cross-compared with previously published bulk RNA-seq and laser-capture microdissection datasets, identifying a set of 12 genes consistently regulated by loading across independent platforms and laboratories. As part of a functional analysis, we selected *Slc13a5*, a citrate transporter implicated in bone mineralization and metabolism. Conditional deletion of *Slc13a5* in osteolineage cells using Osteocalcin-Cre significantly increased the loading-induced mineralizing surface in tensile regions compared with Cre⁻ *Slc13a5^fl/fl^* littermates. In addition, *Slc13a5* cKO mice exhibited lower resorption around the neutral axis after loading compared to controls. Together, these findings identify *Slc13a5* as a regulator of bone adaptation in regions experiencing low mechanical stimulation and suggest it as a potential therapeutic target for conditions characterized by impaired mechanoadaptive responses. This study highlights spatial transcriptomics as a powerful gene discovery framework for bone, enabling identification of novel targets to understand mechanisms and develop therapies.

**Graphical Abstract:** 
