## Supplemental Table 1 for "Spatial transcriptomics for gene discovery identifies *Slc13a5* as a modulator of bone mechanoadaptation"

### Sheet: Sheet1
Bone related genes
Abl2
Acp5
Actn3
Acvr2A
Adam9
Adamts1
Adamts13
Adamts14
Adamts17
Adamts18
Adamts19
Adamts2
Adamts3
Adamts4
Adamts6
Adamts7
Adamts9
Adamtsl1
Adamtsl2
Adamtsl5
Adcy10
Adgrf2
Agrn
Agt
Akap13
Akt1
Alpl
Amelx
Ankrd11
Ano6
Aplp2
App
Aspn
Atf4
Atp2B1
Atp6V0D2
Atraid
Axin2
Barx2
Becn1
Bglap
Bmi1
Bmp2
Bmp4
Bmp5
Bmp7
Bmpr1B
Bmpr2
Camk2D
Ccl2
Ccn4
Cd22
Cd44
Cer1
Cflar
Chad
Chadl
Chd7
Chrd
Chrdl1
Chrdl2
Cited2
Cma1
Cnmd
Col11A2
Col1A1
Col1A2
Col4A6
Col5A1
Col6A4
Col6A5
Col9A3
Comp
Csf1
Csf1R
Ctnnb1
Ctsk
Cxcl12
Cyp27B1
Cytl1
Dab2
Dchs1
Dchs2
Dcstamp
Dhrs3
Dmp1
Dnai3
Duox2
Ecm1
Efemp2
Egr1
Eif2Ak3
Eif4A3L1
Eif4A3L2
Enah
Enpp1
Ep300
Ercc2
Esr2
Esrra
Fat1
Fbln1
Fbxw7
Fgf18
Fgf23
Fgf4
Fgf6
Fgfr2
Fgfr3
Fgfr4
Fhl2
Flvcr1
Fos
Foxp1
Foxp4
Fzd1
Gdf6
Gja1
Gpld1
Gpm6B
Grem1
Gsk3B
Hdac2
Herc1
Hif1A
Hmcn1
Hoxa3
Hoxa4
Hoxb8
Hoxc4
Hoxc6
Hoxd11
Hoxd4
Hoxd8
Hpse2
Hyal2
Ibsp
Ifi204
Ifitm5
Igf1
Igf2
Il17A
Il1B
Il6
Ilk
Intu
Itga5
Itga8
Itgav
Itgb1
Itgb1Bp1
Itgb3
Jun
Junb
Kl
Klf10
Klhl40
Klk4
Klotho
Lce1M
Ldb2
Lgr4
Lrp1
Lrp3
Lrp5
Lrp6
Lsamp
Ltf
Macf1
Matn3
Mdm4
Med12
Mef2C
Megf10
Men1
Mepe
Mkx
Mmp13
Mmp14
Mmp27
Mmp9
Mn1
Msx2
Mycn
Myh11
Myoc
Nab1
Nell1
Nfatc1
Ninj1
Noct
Nog
Nos3
Notch2
Npnt
Npr2
Nr1I3
Nr5A2
Nrg1
Ntn5
Obi1
Obox2
Ocstamp
Odam
Odaph
P2Rx7
Papln
Pappa2
Papss2
Pax2
Pax5
Pdgfb
Pdpn
Phactr4
Phex
Phldb1
Piezo1
Piezo2
Pkd1
Plec
Postn
Prkaca
Prrx2
Psen2
Ptch1
Pten
Ptgs2
Pth1R
Ptk2
Ptk2B
Ptprb
Ptprc
Pxdn
Rarb
Rarg
Reck
Rhoa
Robo4
Runx2
S1Pr1
Scube3
Selenon
Sema4D
Setd2
Setdb1
Sfrp5
Sh3Pxd2B
Shh
Shox2
Siglec15
Ski
Skt
Slc2A10
Slc35D1
Slc8A1
Slit2
Smad1
Smad5
Smad6
Smad7
Smoc1
Smoc2
Snorc
Sost
Sox5
Sox6
Sp7
Spp1
Spred3
Sprr5
Src
Srd5A1
Srf
Stc1
Stra6
Suco
Sulf1
Sult2B1
Suv39H1
Svil
Tapt1
Tcf7L2
Tdrd7
Tent5A
Tgfb1
Tgfb2
Tgfbi
Tgfbr3
Tgm1
Thra
Thsd4
Tmt1A3
Tnf
Tnfaip6
Tnfrsf11A
Tnfrsf11B
Tnfsf11
Tnxb
Tp53
Tp63
Traf3Ip1
Trip11
Trpv4
Tspear
Tuft1
Tulp3
Twist2
Tyrobp
Uncx
Vdr
Vsig1
Wdr72
Wnt1
Wnt10B
Wnt16
Wnt2B
Wnt3
Wnt3A
Wwtr1
Yap1
Zbtb7A
Zfp469
Zfp950
Znf431
