## Supplemental Table 2 for "Spatial transcriptomics for gene discovery identifies *Slc13a5* as a modulator of bone mechanoadaptation"

### Sheet: Level1_CtrlVsLoaded
Gene	Subset	Contrast	Estimate (Log2FC)	Pr(>|t|)
Col1a1	mmWTA	Control - Loaded	-2.42827	0.000375607
Col1a2	mmWTA	Control - Loaded	-2.13159	0.00160885
Bglap	mmWTA	Control - Loaded	-2.08044	0.00014605
Col11a2	mmWTA	Control - Loaded	-2.04255	1.88509e-06
Col11a1	mmWTA	Control - Loaded	-1.87706	0.000974365
Sparc	mmWTA	Control - Loaded	-1.78701	0.00406108
Phospho1	mmWTA	Control - Loaded	-1.60176	4.926e-06
Serpinh1	mmWTA	Control - Loaded	-1.4922	0.0247011
Col2a1	mmWTA	Control - Loaded	-1.47989	0.0182799
Lox	mmWTA	Control - Loaded	-1.34597	0.000338789
Col5a2	mmWTA	Control - Loaded	-1.30894	0.0119753
Cdo1	mmWTA	Control - Loaded	-1.29377	0.0013666
Smpd3	mmWTA	Control - Loaded	-1.29193	0.000554733
Cthrc1	mmWTA	Control - Loaded	-1.26763	0.000763518
Gja1	mmWTA	Control - Loaded	-1.19633	0.00404564
Alpl	mmWTA	Control - Loaded	-1.16361	0.00810336
Tmsb10	mmWTA	Control - Loaded	-1.15725	0.00308103
Lgals1	mmWTA	Control - Loaded	-1.13519	0.0161377
Rcn3	mmWTA	Control - Loaded	-1.11542	0.0168717
Cgref1	mmWTA	Control - Loaded	-1.11447	0.0438356
P4hb	mmWTA	Control - Loaded	-1.09126	0.0331894
Kdelr3	mmWTA	Control - Loaded	-1.08106	0.00117638
Sgms2	mmWTA	Control - Loaded	-1.07265	0.000222937
Creb3l1	mmWTA	Control - Loaded	-1.06919	0.00213223
Sdc3	mmWTA	Control - Loaded	-1.06305	2.41619e-05
Slc13a5	mmWTA	Control - Loaded	-1.055	0.017936
Ppib	mmWTA	Control - Loaded	-1.0292	0.00401529
Rpl41	mmWTA	Control - Loaded	-1.02543	0.000509468
Bgn	mmWTA	Control - Loaded	-1.0111	0.0218657
Slc36a2	mmWTA	Control - Loaded	-0.994735	0.00306038
Plod2	mmWTA	Control - Loaded	-0.964314	0.00114221
Omd	mmWTA	Control - Loaded	-0.962537	0.0163149
Mmp14	mmWTA	Control - Loaded	-0.959813	0.00386406
Fkbp10	mmWTA	Control - Loaded	-0.953911	0.0100635
Kdelr2	mmWTA	Control - Loaded	-0.944598	0.0295232
Fkbp7	mmWTA	Control - Loaded	-0.929992	0.00654188
Unc5b	mmWTA	Control - Loaded	-0.926367	0.00934021
Car12	mmWTA	Control - Loaded	-0.924304	0.000176959
Tmed3	mmWTA	Control - Loaded	-0.922955	0.0126377
Surf4	mmWTA	Control - Loaded	-0.913634	0.00154149
Cd63	mmWTA	Control - Loaded	-0.903649	0.0150829
Ckap4	mmWTA	Control - Loaded	-0.898223	0.00604502
Arf4	mmWTA	Control - Loaded	-0.891858	0.0423934
Ptn	mmWTA	Control - Loaded	-0.885745	0.047575
Fscn1	mmWTA	Control - Loaded	-0.865255	0.000648417
Lgalsl	mmWTA	Control - Loaded	-0.859092	0.0113759
Bmp1	mmWTA	Control - Loaded	-0.853527	0.00808679
P4ha1	mmWTA	Control - Loaded	-0.842372	0.00642414
Hdlbp	mmWTA	Control - Loaded	-0.841539	0.0273261
Copa	mmWTA	Control - Loaded	-0.839201	0.00404121
Selenom	mmWTA	Control - Loaded	-0.835881	0.00862424
Ifitm5	mmWTA	Control - Loaded	-0.827881	0.0324146
Ebp	mmWTA	Control - Loaded	-0.823203	0.0112478
Sp7	mmWTA	Control - Loaded	-0.82166	0.00746838
Calu	mmWTA	Control - Loaded	-0.818764	0.0161452
Xpnpep1	mmWTA	Control - Loaded	-0.815734	0.000310985
Sec31a	mmWTA	Control - Loaded	-0.813157	0.00601606
Arfip2	mmWTA	Control - Loaded	-0.800997	9.25585e-05
Rpl38	mmWTA	Control - Loaded	-0.789884	0.00587664
Sema3d	mmWTA	Control - Loaded	-0.784283	0.000928627
Selenof	mmWTA	Control - Loaded	-0.775395	0.00465988
Tbc1d25	mmWTA	Control - Loaded	-0.765863	0.00108946
Ostc	mmWTA	Control - Loaded	-0.763782	0.00387296
Sppl2a	mmWTA	Control - Loaded	-0.762388	3.33473e-05
D11Wsu47e	mmWTA	Control - Loaded	-0.756788	0.00309603
Id3	mmWTA	Control - Loaded	-0.753134	0.0389294
Ddost	mmWTA	Control - Loaded	-0.744963	0.00200947
Rrbp1	mmWTA	Control - Loaded	-0.74246	0.0368144
Ctnnb1	mmWTA	Control - Loaded	-0.741292	0.0264193
Dap	mmWTA	Control - Loaded	-0.733558	0.00414371
Copg1	mmWTA	Control - Loaded	-0.730745	0.00393321
Prss35	mmWTA	Control - Loaded	-0.729851	0.00206035
Ywhaz	mmWTA	Control - Loaded	-0.724365	0.0458774
Bambi	mmWTA	Control - Loaded	-0.721526	0.000683111
Tmed2	mmWTA	Control - Loaded	-0.720633	0.00438113
Satb2	mmWTA	Control - Loaded	-0.719903	0.00721308
Pdia3	mmWTA	Control - Loaded	-0.717347	0.0077416
Hnrnpab	mmWTA	Control - Loaded	-0.715599	0.00379019
Pcsk6	mmWTA	Control - Loaded	-0.714549	0.0250067
Gpx8	mmWTA	Control - Loaded	-0.708566	0.00953185
Col8a1	mmWTA	Control - Loaded	-0.706926	0.0400002
Rps21	mmWTA	Control - Loaded	-0.700445	0.00755927
Sar1a	mmWTA	Control - Loaded	-0.696754	0.00435216
Ccn4	mmWTA	Control - Loaded	-0.694385	0.0387223
Prmt1	mmWTA	Control - Loaded	-0.68986	0.00125986
Crtap	mmWTA	Control - Loaded	-0.68977	0.00340301
Spcs3	mmWTA	Control - Loaded	-0.689592	0.0212432
Atp1b3	mmWTA	Control - Loaded	-0.687426	0.00269022
Tmem263	mmWTA	Control - Loaded	-0.686638	0.00706378
Col22a1	mmWTA	Control - Loaded	-0.686408	0.0223055
Dmp1	mmWTA	Control - Loaded	-0.683632	0.0235108
Vkorc1	mmWTA	Control - Loaded	-0.681943	0.04256
Gpr153	mmWTA	Control - Loaded	-0.679876	0.00211994
Fkbp11	mmWTA	Control - Loaded	-0.676962	0.0116354
Fat3	mmWTA	Control - Loaded	-0.674766	0.00852295
Serpina3n	mmWTA	Control - Loaded	-0.672763	0.00974892
Dusp7	mmWTA	Control - Loaded	-0.671354	0.00810058
P3h1	mmWTA	Control - Loaded	-0.667189	0.00600409
Arf5	mmWTA	Control - Loaded	-0.666297	0.0349822
Cope	mmWTA	Control - Loaded	-0.663531	0.011233
Slc20a2	mmWTA	Control - Loaded	-0.656941	0.0224283
Prelid1	mmWTA	Control - Loaded	-0.654305	0.00126562
Rpl22	mmWTA	Control - Loaded	-0.653281	0.0171125
Gpc1	mmWTA	Control - Loaded	-0.644761	0.0165997
Tmem59	mmWTA	Control - Loaded	-0.643737	0.0427884
Cdh2	mmWTA	Control - Loaded	-0.642184	0.00499282
S100a11	mmWTA	Control - Loaded	-0.641565	0.0136062
Pfn1	mmWTA	Control - Loaded	-0.6415	0.0462195
Rps14	mmWTA	Control - Loaded	-0.640027	0.0281837
Chpf2	mmWTA	Control - Loaded	-0.633688	0.0369832
Cdr2l	mmWTA	Control - Loaded	-0.630713	0.0131764
Prdx4	mmWTA	Control - Loaded	-0.624757	0.00823271
Copz2	mmWTA	Control - Loaded	-0.624695	0.0241827
Sh3pxd2a	mmWTA	Control - Loaded	-0.620874	0.01643
Clint1	mmWTA	Control - Loaded	-0.618198	0.00400535
Col15a1	mmWTA	Control - Loaded	-0.616375	0.0186224
Farp2	mmWTA	Control - Loaded	-0.613856	0.00627209
Atrx	mmWTA	Control - Loaded	-0.613225	0.0262515
Arfgef1	mmWTA	Control - Loaded	-0.608331	0.0273227
Khdrbs1	mmWTA	Control - Loaded	-0.608309	0.0271107
Cbfb	mmWTA	Control - Loaded	-0.603231	0.0163712
Rps27a	mmWTA	Control - Loaded	-0.602819	0.00528371
Rps15a	mmWTA	Control - Loaded	-0.60026	0.0127467
Pdia6	mmWTA	Control - Loaded	-0.599738	0.0111368
Arfgap3	mmWTA	Control - Loaded	-0.598852	0.0470287
Gdi2	mmWTA	Control - Loaded	-0.59807	0.00116612
Efemp2	mmWTA	Control - Loaded	-0.597481	0.0057842
Mbd2	mmWTA	Control - Loaded	-0.597292	0.0226332
Reep5	mmWTA	Control - Loaded	-0.597184	0.0105783
Itga10	mmWTA	Control - Loaded	-0.595987	0.0385606
Rpn2	mmWTA	Control - Loaded	-0.595452	0.0279329
Sec13	mmWTA	Control - Loaded	-0.59295	0.0368383
Pth1r	mmWTA	Control - Loaded	-0.59202	0.0483253
Arf6	mmWTA	Control - Loaded	-0.591549	0.029242
Ndufa1	mmWTA	Control - Loaded	-0.590294	0.00784345
Smdt1	mmWTA	Control - Loaded	-0.588169	0.000415492
Maged1	mmWTA	Control - Loaded	-0.587923	0.00334529
Rps16	mmWTA	Control - Loaded	-0.582997	0.0385285
Ikbip	mmWTA	Control - Loaded	-0.5802	0.00581569
Csnk1g3	mmWTA	Control - Loaded	-0.577615	0.00288619
Tcf7	mmWTA	Control - Loaded	-0.576894	0.0133596
Ost4	mmWTA	Control - Loaded	-0.569347	0.0035817
Zfp709	mmWTA	Control - Loaded	-0.56524	0.0290801
H13	mmWTA	Control - Loaded	-0.56493	0.00159079
Prdx1	mmWTA	Control - Loaded	-0.564842	0.00121357
H1f0	mmWTA	Control - Loaded	-0.563333	0.00796937
Slc25a5	mmWTA	Control - Loaded	-0.562685	0.027677
Rpl18	mmWTA	Control - Loaded	-0.55892	0.0137965
Fam13a	mmWTA	Control - Loaded	-0.556968	0.0320257
Copb1	mmWTA	Control - Loaded	-0.555578	0.0341024
Clta	mmWTA	Control - Loaded	-0.553623	0.000546319
Calm1	mmWTA	Control - Loaded	-0.55258	0.0365783
Seh1l	mmWTA	Control - Loaded	-0.551985	0.0024726
Cdc42ep1	mmWTA	Control - Loaded	-0.551225	0.0101645
Zfp281	mmWTA	Control - Loaded	-0.548556	0.0273348
Mtch1	mmWTA	Control - Loaded	-0.547795	0.0197304
Rab4b	mmWTA	Control - Loaded	-0.547781	0.00587105
Wnt5a	mmWTA	Control - Loaded	-0.546252	0.0195763
Slc39a1	mmWTA	Control - Loaded	-0.545542	0.0254787
Sh3rf1	mmWTA	Control - Loaded	-0.542055	0.0179436
Arfgap1	mmWTA	Control - Loaded	-0.541383	0.0465789
Mcm3ap	mmWTA	Control - Loaded	-0.537886	0.0189406
Ppic	mmWTA	Control - Loaded	-0.537662	0.0456692
H2az1	mmWTA	Control - Loaded	-0.537563	0.000888719
P4ha2	mmWTA	Control - Loaded	-0.537223	0.00748323
Ankrd13a	mmWTA	Control - Loaded	-0.536819	0.0331524
Sdf4	mmWTA	Control - Loaded	-0.535282	0.0049708
Ubxn4	mmWTA	Control - Loaded	-0.534182	0.0243074
Tceal8	mmWTA	Control - Loaded	-0.532646	0.0218239
Sc5d	mmWTA	Control - Loaded	-0.532239	0.0143955
Smad4	mmWTA	Control - Loaded	-0.531701	0.0125599
Mrpl52	mmWTA	Control - Loaded	-0.531046	0.00196364
Mydgf	mmWTA	Control - Loaded	-0.530615	0.0147277
Tmem128	mmWTA	Control - Loaded	-0.530364	0.0331591
Pcbp1	mmWTA	Control - Loaded	-0.526749	0.00758699
Rpl4	mmWTA	Control - Loaded	-0.518736	0.0440765
Wdfy2	mmWTA	Control - Loaded	-0.517757	0.00345374
Scd1	mmWTA	Control - Loaded	-0.516685	0.003575
Sdk2	mmWTA	Control - Loaded	-0.516456	0.0104574
Morf4l2	mmWTA	Control - Loaded	-0.516232	0.0362408
Vps28	mmWTA	Control - Loaded	-0.515469	0.0120129
Akt1	mmWTA	Control - Loaded	-0.514749	0.02024
Nacc1	mmWTA	Control - Loaded	-0.514312	0.000843882
Cdkn1a	mmWTA	Control - Loaded	-0.514125	0.00100737
Gfpt1	mmWTA	Control - Loaded	-0.512177	0.0166918
Sorcs2	mmWTA	Control - Loaded	-0.510943	0.0182853
Pycard	mmWTA	Control - Loaded	-0.509682	0.025105
Psmb10	mmWTA	Control - Loaded	-0.508821	0.0058627
Xrcc1	mmWTA	Control - Loaded	-0.505519	0.019945
Tubb5	mmWTA	Control - Loaded	-0.505278	0.00552165
Rps8	mmWTA	Control - Loaded	-0.504563	0.0375653
Gnai2	mmWTA	Control - Loaded	-0.503257	0.0282601
Pcdhac1	mmWTA	Control - Loaded	0.500272	0.0106652
Mroh2b	mmWTA	Control - Loaded	0.502828	0.00701623
Card11	mmWTA	Control - Loaded	0.503515	0.0420758
Btbd2	mmWTA	Control - Loaded	0.504441	0.0219712
Usp29	mmWTA	Control - Loaded	0.504719	0.0326693
Osbpl11	mmWTA	Control - Loaded	0.504814	0.00301109
Atp2b3	mmWTA	Control - Loaded	0.505699	0.00802545
Cd27	mmWTA	Control - Loaded	0.506176	0.0359624
Car11	mmWTA	Control - Loaded	0.506327	0.0481145
Traf3ip1	mmWTA	Control - Loaded	0.506341	0.0195356
Csf2rb2	mmWTA	Control - Loaded	0.5065	0.0143177
Mro	mmWTA	Control - Loaded	0.506776	0.00238652
Sh2d5	mmWTA	Control - Loaded	0.506885	0.00724275
Cacnb4	mmWTA	Control - Loaded	0.507852	0.0330593
Olfr539	mmWTA	Control - Loaded	0.509168	0.0166112
Slc25a36	mmWTA	Control - Loaded	0.511449	0.0365931
Chac2	mmWTA	Control - Loaded	0.513987	0.022063
Zfp628	mmWTA	Control - Loaded	0.514296	0.0427525
Prss43	mmWTA	Control - Loaded	0.515675	0.0204424
Cyp2b19	mmWTA	Control - Loaded	0.516365	0.00681299
Matk	mmWTA	Control - Loaded	0.517165	0.0166417
Pvr	mmWTA	Control - Loaded	0.518073	0.00532323
Ell3	mmWTA	Control - Loaded	0.518278	0.0428617
Dpep1	mmWTA	Control - Loaded	0.518668	0.00256909
Csta2	mmWTA	Control - Loaded	0.51906	0.0430388
Cyp46a1	mmWTA	Control - Loaded	0.520254	0.0167822
Usp17lb	mmWTA	Control - Loaded	0.521852	0.0402556
Gp9	mmWTA	Control - Loaded	0.522625	0.0360664
Lce1g	mmWTA	Control - Loaded	0.522729	0.0123227
Nectin2	mmWTA	Control - Loaded	0.524558	0.000704385
Myh7	mmWTA	Control - Loaded	0.524903	0.0335705
Aldh5a1	mmWTA	Control - Loaded	0.524957	0.0476738
Btbd19	mmWTA	Control - Loaded	0.52581	0.0228177
Nme9	mmWTA	Control - Loaded	0.52758	0.0160168
Stc1	mmWTA	Control - Loaded	0.52806	0.00301871
Sptb	mmWTA	Control - Loaded	0.528473	0.0477186
Gm14569	mmWTA	Control - Loaded	0.528717	0.0381936
Dusp5	mmWTA	Control - Loaded	0.529896	0.0191959
Nemp1	mmWTA	Control - Loaded	0.531005	0.0378223
Slfn4	mmWTA	Control - Loaded	0.531439	0.0382514
Sdsl	mmWTA	Control - Loaded	0.534726	0.0238968
Ednrb	mmWTA	Control - Loaded	0.535078	0.00284565
4932438A13Rik	mmWTA	Control - Loaded	0.536019	0.00919646
Madd	mmWTA	Control - Loaded	0.536713	0.0365913
Foxp3	mmWTA	Control - Loaded	0.537307	0.0100008
Scgb2b11	mmWTA	Control - Loaded	0.541025	0.00324121
Cyp2a4	mmWTA	Control - Loaded	0.541955	0.00327748
Ccdc148	mmWTA	Control - Loaded	0.543049	0.0208811
Arhgap36	mmWTA	Control - Loaded	0.544285	0.0119505
Iglc1	mmWTA	Control - Loaded	0.546931	0.0155787
Camk2n1	mmWTA	Control - Loaded	0.550008	0.0193139
Olfr60	mmWTA	Control - Loaded	0.551417	0.0311175
Krt86	mmWTA	Control - Loaded	0.555962	0.0214399
Foxa2	mmWTA	Control - Loaded	0.556058	0.0159035
Gzma	mmWTA	Control - Loaded	0.556775	0.0242334
Gpt2	mmWTA	Control - Loaded	0.557753	0.0207915
Sptlc3	mmWTA	Control - Loaded	0.560374	0.00074194
Cap2	mmWTA	Control - Loaded	0.566654	0.0390361
Ppm1k	mmWTA	Control - Loaded	0.57192	0.000283776
Pou6f2	mmWTA	Control - Loaded	0.572499	0.0146784
Tssk1	mmWTA	Control - Loaded	0.57761	0.0248712
Uxs1	mmWTA	Control - Loaded	0.578469	0.00163248
Klk1b26	mmWTA	Control - Loaded	0.582132	0.0158728
Olfr1157	mmWTA	Control - Loaded	0.584385	0.0108233
Fahd2a	mmWTA	Control - Loaded	0.585112	0.0293052
Pde4b	mmWTA	Control - Loaded	0.587264	0.00273353
Abcd4	mmWTA	Control - Loaded	0.588176	0.0499252
Prrt4	mmWTA	Control - Loaded	0.589609	0.0153817
Olfr1045	mmWTA	Control - Loaded	0.590944	0.0368595
Mpp3	mmWTA	Control - Loaded	0.592685	0.00734848
Cpne9	mmWTA	Control - Loaded	0.59289	0.0028693
Lyzl4	mmWTA	Control - Loaded	0.595416	0.0357001
Grxcr1	mmWTA	Control - Loaded	0.597619	0.025101
Ssxb5	mmWTA	Control - Loaded	0.598446	0.0098374
Msr1	mmWTA	Control - Loaded	0.606968	0.0256833
Cpne4	mmWTA	Control - Loaded	0.6166	0.0377506
2300002M23Rik	mmWTA	Control - Loaded	0.616738	0.00152693
Gm46319	mmWTA	Control - Loaded	0.619025	0.0432175
Rai2	mmWTA	Control - Loaded	0.619123	0.0328946
Prmt8	mmWTA	Control - Loaded	0.619842	0.0141435
Syt6	mmWTA	Control - Loaded	0.626021	0.00142844
Myoz3	mmWTA	Control - Loaded	0.627299	0.0138989
Cracr2a	mmWTA	Control - Loaded	0.630509	0.0428819
Myo1a	mmWTA	Control - Loaded	0.631097	0.0161463
Galnt7	mmWTA	Control - Loaded	0.637718	0.00269022
Gm5127	mmWTA	Control - Loaded	0.64544	0.0256343
Cdc14a	mmWTA	Control - Loaded	0.646613	0.0471526
Tmem52	mmWTA	Control - Loaded	0.64867	0.0291327
Smim23	mmWTA	Control - Loaded	0.654556	0.00711224
Rab19	mmWTA	Control - Loaded	0.657941	0.0120239
Mrgprg	mmWTA	Control - Loaded	0.66933	0.016269
Usp18	mmWTA	Control - Loaded	0.671005	0.0121275
Magi3	mmWTA	Control - Loaded	0.67283	0.00730728
Ttn	mmWTA	Control - Loaded	0.680766	0.0369896
Pin1rt1	mmWTA	Control - Loaded	0.680861	0.00843957
Ppip5k2	mmWTA	Control - Loaded	0.685242	0.0495086
Gmpr	mmWTA	Control - Loaded	0.690061	0.0143197
Lgr4	mmWTA	Control - Loaded	0.697619	0.0338375
Ahsg	mmWTA	Control - Loaded	0.698926	0.000269003
Moap1	mmWTA	Control - Loaded	0.7212	0.00406926
Ptger2	mmWTA	Control - Loaded	0.731672	0.0298352
Olfr114	mmWTA	Control - Loaded	0.765752	0.0463875
Fbxw25	mmWTA	Control - Loaded	0.776336	0.00438882
Sv2c	mmWTA	Control - Loaded	0.777887	0.00426199
Olfr1299	mmWTA	Control - Loaded	0.790608	0.00949838
Olfr1097	mmWTA	Control - Loaded	0.791729	0.00440961
Mtus2	mmWTA	Control - Loaded	0.844271	0.00161786
Clec4e	mmWTA	Control - Loaded	0.963132	5.74138e-05
