## Supplemental Table 5 for "Spatial transcriptomics for gene discovery identifies *Slc13a5* as a modulator of bone mechanoadaptation"

### Sheet: Level3_CtrlVsLoaded_Compression
Gene	Subset	Contrast	Estimate (Log2FC)	Pr(>|t|)
Col1a1	Comp	Control - Loaded	-3.22301	0.00348614
Col1a2	Comp	Control - Loaded	-2.8269	0.00839347
Col11a2	Comp	Control - Loaded	-2.53209	0.000234333
Col11a1	Comp	Control - Loaded	-2.51	0.00278254
Sparc	Comp	Control - Loaded	-2.40168	0.0182376
Bglap	Comp	Control - Loaded	-2.35354	0.00820054
Col2a1	Comp	Control - Loaded	-1.9419	0.00376093
Phospho1	Comp	Control - Loaded	-1.92059	0.000860616
Cdo1	Comp	Control - Loaded	-1.89514	0.00228084
Serpinh1	Comp	Control - Loaded	-1.89411	0.0129189
Cthrc1	Comp	Control - Loaded	-1.82276	0.00281604
Creb3l1	Comp	Control - Loaded	-1.72416	0.00463016
Lox	Comp	Control - Loaded	-1.71924	0.00552975
Alpl	Comp	Control - Loaded	-1.64673	0.0271937
Rcn3	Comp	Control - Loaded	-1.63316	0.0352078
Col5a2	Comp	Control - Loaded	-1.60553	0.0489167
Smpd3	Comp	Control - Loaded	-1.56169	0.00993251
Slc13a5	Comp	Control - Loaded	-1.50747	0.00113174
Gja1	Comp	Control - Loaded	-1.49803	0.0287366
Cgref1	Comp	Control - Loaded	-1.46944	0.0199783
Tmsb10	Comp	Control - Loaded	-1.45181	0.0386834
Sdc3	Comp	Control - Loaded	-1.4371	0.000257059
Slc36a2	Comp	Control - Loaded	-1.38213	0.0145326
P4ha1	Comp	Control - Loaded	-1.37302	0.00664216
Ppib	Comp	Control - Loaded	-1.36991	0.0254493
Car12	Comp	Control - Loaded	-1.36583	0.000725057
Fkbp7	Comp	Control - Loaded	-1.35807	0.0206871
Ostc	Comp	Control - Loaded	-1.35364	0.00114621
P4hb	Comp	Control - Loaded	-1.33625	0.0203797
Nme2	Comp	Control - Loaded	-1.32499	0.00628561
Kdelr3	Comp	Control - Loaded	-1.31941	0.0146074
Ywhaz	Comp	Control - Loaded	-1.31254	0.000265517
Fscn1	Comp	Control - Loaded	-1.30226	0.00268784
Fkbp10	Comp	Control - Loaded	-1.30195	0.0285955
Sgms2	Comp	Control - Loaded	-1.27142	0.00243013
Sema3d	Comp	Control - Loaded	-1.26583	0.0218967
Tmed3	Comp	Control - Loaded	-1.2539	0.02443
Rpl41	Comp	Control - Loaded	-1.2535	0.00192735
Dmp1	Comp	Control - Loaded	-1.25342	0.043596
Bmp1	Comp	Control - Loaded	-1.2417	0.0165013
Mmp14	Comp	Control - Loaded	-1.23944	0.00285619
Sp7	Comp	Control - Loaded	-1.23496	0.0112027
Ift20	Comp	Control - Loaded	-1.21902	0.00530474
Serpina3n	Comp	Control - Loaded	-1.21634	0.00819491
Cd63	Comp	Control - Loaded	-1.20967	0.0383245
Kdelr2	Comp	Control - Loaded	-1.2066	0.0138012
Ckap4	Comp	Control - Loaded	-1.19033	0.0207357
Ssr4	Comp	Control - Loaded	-1.18771	0.00250909
Unc5b	Comp	Control - Loaded	-1.18039	0.000788168
Sec31a	Comp	Control - Loaded	-1.17982	0.013599
Xpnpep1	Comp	Control - Loaded	-1.16643	0.000724444
Selenom	Comp	Control - Loaded	-1.16452	0.0441242
Arfip2	Comp	Control - Loaded	-1.16394	0.000752165
Calu	Comp	Control - Loaded	-1.15258	0.0464532
Tmed2	Comp	Control - Loaded	-1.12447	0.00139546
Ankrd13a	Comp	Control - Loaded	-1.11591	0.00830225
Arf4	Comp	Control - Loaded	-1.10686	0.00839601
Copa	Comp	Control - Loaded	-1.10003	0.0187452
Itga10	Comp	Control - Loaded	-1.09276	0.0112544
Atrx	Comp	Control - Loaded	-1.09049	0.0284773
Atp6v1c1	Comp	Control - Loaded	-1.09049	0.0417636
Ssr3	Comp	Control - Loaded	-1.08697	0.00795745
Rrbp1	Comp	Control - Loaded	-1.07905	0.00702331
Fkbp11	Comp	Control - Loaded	-1.07202	0.00788633
Plod2	Comp	Control - Loaded	-1.07197	0.0162698
Bambi	Comp	Control - Loaded	-1.07027	0.000972044
P3h1	Comp	Control - Loaded	-1.06693	0.00196062
Slc20a2	Comp	Control - Loaded	-1.05818	0.020728
Zfp281	Comp	Control - Loaded	-1.05709	0.00996144
Pdia3	Comp	Control - Loaded	-1.0375	0.025236
Surf4	Comp	Control - Loaded	-1.02924	0.0282111
Serf2	Comp	Control - Loaded	-1.02275	0.0473376
Tubb5	Comp	Control - Loaded	-1.02099	0.000493983
Xrcc1	Comp	Control - Loaded	-1.02038	0.00534116
Tcf7	Comp	Control - Loaded	-1.02024	0.0199002
Copb1	Comp	Control - Loaded	-1.01696	0.0322233
Tmem263	Comp	Control - Loaded	-1.01076	0.0279463
Pcsk6	Comp	Control - Loaded	-1.0093	0.012064
Zfp532	Comp	Control - Loaded	-0.999652	0.00336042
Golt1b	Comp	Control - Loaded	-0.999095	0.0192444
Ccn4	Comp	Control - Loaded	-0.997241	0.00699506
Txndc5	Comp	Control - Loaded	-0.988794	0.00806697
Fat3	Comp	Control - Loaded	-0.986948	0.0341116
Copg1	Comp	Control - Loaded	-0.980842	0.0172066
Rpl38	Comp	Control - Loaded	-0.978373	0.0363197
Hdlbp	Comp	Control - Loaded	-0.978276	0.00368362
Tatdn3	Comp	Control - Loaded	-0.96742	0.0425352
D11Wsu47e	Comp	Control - Loaded	-0.967371	0.0317603
Tbc1d25	Comp	Control - Loaded	-0.965103	0.0102348
Sec61g	Comp	Control - Loaded	-0.955089	0.0125981
Ddb1	Comp	Control - Loaded	-0.952323	0.035883
Clint1	Comp	Control - Loaded	-0.946738	0.00848755
Tmtc2	Comp	Control - Loaded	-0.94654	0.0164204
Stt3a	Comp	Control - Loaded	-0.945817	0.0372226
Cct6a	Comp	Control - Loaded	-0.939629	0.0400329
Ddost	Comp	Control - Loaded	-0.934343	0.0278496
Rpl22	Comp	Control - Loaded	-0.929573	0.0447193
Atp1b3	Comp	Control - Loaded	-0.92437	0.0157331
Ssr1	Comp	Control - Loaded	-0.922203	0.0228055
Selenof	Comp	Control - Loaded	-0.919939	0.0375822
Gng11	Comp	Control - Loaded	-0.905144	0.0155724
Ifitm5	Comp	Control - Loaded	-0.904457	0.00424952
Dap	Comp	Control - Loaded	-0.904252	0.0327243
Sem1	Comp	Control - Loaded	-0.903425	0.0255034
Ikbip	Comp	Control - Loaded	-0.902367	0.010635
Olfr484	Comp	Control - Loaded	-0.899718	0.0492877
Cope	Comp	Control - Loaded	-0.897516	0.0409956
Herpud1	Comp	Control - Loaded	-0.893072	0.00942841
Psmb10	Comp	Control - Loaded	-0.885569	0.0175438
Glrx	Comp	Control - Loaded	-0.884009	0.0380617
Rps5	Comp	Control - Loaded	-0.8839	0.0398576
Get3	Comp	Control - Loaded	-0.882991	0.0234444
Krtcap2	Comp	Control - Loaded	-0.87774	0.00676873
Eif3k	Comp	Control - Loaded	-0.875917	0.0244549
Col15a1	Comp	Control - Loaded	-0.871576	0.0440195
Tmem258	Comp	Control - Loaded	-0.866718	0.0477937
Rcc2	Comp	Control - Loaded	-0.865771	0.0414477
Mical3	Comp	Control - Loaded	-0.860736	0.0387894
Crtap	Comp	Control - Loaded	-0.858493	0.0319334
Prss35	Comp	Control - Loaded	-0.856115	0.00823285
Lgalsl	Comp	Control - Loaded	-0.854675	0.0391266
Sppl2a	Comp	Control - Loaded	-0.854624	0.00407823
Slc25a5	Comp	Control - Loaded	-0.851219	0.00194542
Srek1	Comp	Control - Loaded	-0.850928	0.00675282
Rab35	Comp	Control - Loaded	-0.849751	0.0100287
Clec9a	Comp	Control - Loaded	-0.849245	0.0316584
Tnfrsf19	Comp	Control - Loaded	-0.849007	0.0153247
Mpzl1	Comp	Control - Loaded	-0.847097	0.00899479
Ckb	Comp	Control - Loaded	-0.845256	0.0164607
Hip1	Comp	Control - Loaded	-0.842999	0.0139435
P4ha2	Comp	Control - Loaded	-0.838086	0.013536
Sec13	Comp	Control - Loaded	-0.835165	0.00923865
Khdrbs1	Comp	Control - Loaded	-0.832034	0.00391097
Rassf4	Comp	Control - Loaded	-0.831943	0.0020937
Mbd2	Comp	Control - Loaded	-0.831414	0.0285868
Mydgf	Comp	Control - Loaded	-0.826479	0.0444851
Rpl37	Comp	Control - Loaded	-0.824502	0.0213121
Ube2m	Comp	Control - Loaded	-0.815774	0.0162621
Lrrc59	Comp	Control - Loaded	-0.813814	0.0263569
Arf5	Comp	Control - Loaded	-0.81254	0.0255223
Calm1	Comp	Control - Loaded	-0.80825	0.039696
Lurap1l	Comp	Control - Loaded	-0.807509	0.0404615
Tpt1	Comp	Control - Loaded	-0.807131	0.038269
Calm2	Comp	Control - Loaded	-0.800312	0.037822
Tmem129	Comp	Control - Loaded	-0.800013	0.00142083
Rpl18	Comp	Control - Loaded	-0.799728	0.0281322
Sar1a	Comp	Control - Loaded	-0.792766	0.0490856
Rps3a1	Comp	Control - Loaded	-0.792248	0.0162404
Cog2	Comp	Control - Loaded	-0.792151	0.0498667
Tsnax	Comp	Control - Loaded	-0.788677	0.00320514
Bean1	Comp	Control - Loaded	-0.781294	0.00638529
Ppia	Comp	Control - Loaded	-0.779501	0.0312053
Apobr	Comp	Control - Loaded	-0.778176	0.0230895
Mxd3	Comp	Control - Loaded	-0.777672	0.0374933
Slc22a17	Comp	Control - Loaded	-0.772557	0.0417143
Rps19	Comp	Control - Loaded	-0.771514	0.0448082
Rab4b	Comp	Control - Loaded	-0.768935	0.00882929
Galnt1	Comp	Control - Loaded	-0.768326	0.00159639
Tmem160	Comp	Control - Loaded	-0.768134	0.0139539
Nacc1	Comp	Control - Loaded	-0.768091	9.76773e-05
Arfgap3	Comp	Control - Loaded	-0.767456	0.0471249
Srpr	Comp	Control - Loaded	-0.766792	0.00692787
Sorbs2	Comp	Control - Loaded	-0.765852	0.013101
Gpx7	Comp	Control - Loaded	-0.764773	0.0298157
Prelid1	Comp	Control - Loaded	-0.762775	0.0167114
Qsox1	Comp	Control - Loaded	-0.761947	0.0491517
Arf1	Comp	Control - Loaded	-0.760634	0.0379951
Hnrnpab	Comp	Control - Loaded	-0.759963	0.0399779
Cfap300	Comp	Control - Loaded	-0.759457	0.000839059
Prdx4	Comp	Control - Loaded	-0.756718	0.0105575
Eif3c	Comp	Control - Loaded	-0.756469	0.0254425
Scd2	Comp	Control - Loaded	-0.75185	0.0259315
Pfn1	Comp	Control - Loaded	-0.750461	0.0308959
Vkorc1	Comp	Control - Loaded	-0.749644	0.0143598
Stat3	Comp	Control - Loaded	-0.749139	0.0288353
Mrpl52	Comp	Control - Loaded	-0.748793	0.00305405
Rps16	Comp	Control - Loaded	-0.748707	0.0150515
Rps14	Comp	Control - Loaded	-0.748117	0.00793324
Pdia5	Comp	Control - Loaded	-0.747687	0.0256179
Metrnl	Comp	Control - Loaded	-0.746455	0.000509891
Gfpt1	Comp	Control - Loaded	-0.746081	0.00600954
Phex	Comp	Control - Loaded	-0.74532	0.0176454
Chpf2	Comp	Control - Loaded	-0.744247	0.00112517
Penk	Comp	Control - Loaded	-0.743175	0.022454
Smad4	Comp	Control - Loaded	-0.739792	0.00114613
H1f0	Comp	Control - Loaded	-0.738899	0.0236653
Gpr153	Comp	Control - Loaded	-0.736871	0.0103278
Insig2	Comp	Control - Loaded	-0.736401	0.00690979
Hprt	Comp	Control - Loaded	-0.735537	0.00487213
Txndc9	Comp	Control - Loaded	-0.735094	0.0310935
Copb2	Comp	Control - Loaded	-0.73297	0.0361536
Wnt5a	Comp	Control - Loaded	-0.731764	0.0441535
Golim4	Comp	Control - Loaded	-0.730691	0.045111
Slirp	Comp	Control - Loaded	-0.728591	0.00218368
Tlnrd1	Comp	Control - Loaded	-0.728142	0.0486541
Gpx8	Comp	Control - Loaded	-0.727784	0.00319514
Abhd8	Comp	Control - Loaded	-0.724772	0.0101392
Prdx1	Comp	Control - Loaded	-0.721135	0.0254198
Plod1	Comp	Control - Loaded	-0.716946	0.00699171
Mmp16	Comp	Control - Loaded	-0.714497	0.0411993
Hsd17b11	Comp	Control - Loaded	-0.714459	0.00629562
Robo1	Comp	Control - Loaded	-0.712953	0.0351577
Cox6a1	Comp	Control - Loaded	-0.712537	0.00682618
Rabgef1	Comp	Control - Loaded	-0.709984	0.00274471
Ogfod3	Comp	Control - Loaded	-0.709432	0.00821109
Septin9	Comp	Control - Loaded	-0.703472	0.0398736
Rpl35	Comp	Control - Loaded	-0.69843	0.0424007
Kcnk1	Comp	Control - Loaded	-0.696273	0.0461143
Trappc10	Comp	Control - Loaded	-0.693484	0.00585603
Dnpep	Comp	Control - Loaded	-0.692992	0.0186343
Rassf9	Comp	Control - Loaded	-0.692682	0.011053
Hjurp	Comp	Control - Loaded	-0.6903	0.0349777
Nans	Comp	Control - Loaded	-0.68274	0.00095971
Tmem147	Comp	Control - Loaded	-0.681187	0.0307801
Rps9	Comp	Control - Loaded	-0.679676	0.0442846
Csnk1g3	Comp	Control - Loaded	-0.679374	0.024698
Eif4g2	Comp	Control - Loaded	-0.677936	0.0172107
Tub	Comp	Control - Loaded	-0.675865	0.0485063
Spef1	Comp	Control - Loaded	-0.675509	0.0110047
Robo2	Comp	Control - Loaded	-0.673635	0.0115734
Man1b1	Comp	Control - Loaded	-0.672077	0.0144836
Map1b	Comp	Control - Loaded	-0.671233	0.0137357
Pck2	Comp	Control - Loaded	-0.670699	0.0104715
Xbp1	Comp	Control - Loaded	-0.669208	0.0284254
Tcf25	Comp	Control - Loaded	-0.668553	0.0224242
Sec22b	Comp	Control - Loaded	-0.667902	0.0241607
Gxylt2	Comp	Control - Loaded	-0.667426	0.0470049
Sh3glb2	Comp	Control - Loaded	-0.666948	0.0123964
Dclk2	Comp	Control - Loaded	-0.665494	0.0331397
Eef1g	Comp	Control - Loaded	-0.664774	0.0134354
Septin5	Comp	Control - Loaded	-0.663721	0.00709221
Ankrd46	Comp	Control - Loaded	-0.662179	0.0213462
Mtdh	Comp	Control - Loaded	-0.661389	0.0199651
Chd4	Comp	Control - Loaded	-0.660232	0.0256207
Cdk16	Comp	Control - Loaded	-0.660028	0.00384521
Slc29a1	Comp	Control - Loaded	-0.659421	0.0118722
Slamf6	Comp	Control - Loaded	-0.655331	0.0475594
Rps18	Comp	Control - Loaded	-0.654713	0.0113489
Rps27a	Comp	Control - Loaded	-0.652947	0.00813212
Acy1	Comp	Control - Loaded	-0.651545	0.0363883
Mcu	Comp	Control - Loaded	-0.651027	0.00473647
Cdkn1a	Comp	Control - Loaded	-0.646123	0.0331672
Glud1	Comp	Control - Loaded	-0.645363	0.0332213
Nvl	Comp	Control - Loaded	-0.644888	0.00762786
Gdi2	Comp	Control - Loaded	-0.643766	0.0231912
Uts2r	Comp	Control - Loaded	-0.6437	0.00383874
Fam50a	Comp	Control - Loaded	-0.640899	0.00304334
Sec22a	Comp	Control - Loaded	-0.639037	0.0402009
Akr1b3	Comp	Control - Loaded	-0.638055	0.0206774
Uba3	Comp	Control - Loaded	-0.637332	0.0393443
Zfp266	Comp	Control - Loaded	-0.635011	0.0472036
Sltm	Comp	Control - Loaded	-0.633573	0.0247637
Prmt1	Comp	Control - Loaded	-0.633196	0.0321952
Fez2	Comp	Control - Loaded	-0.62972	0.0198353
Cks1b	Comp	Control - Loaded	-0.628547	0.0268458
Mindy2	Comp	Control - Loaded	-0.624897	0.0276013
Eif3g	Comp	Control - Loaded	-0.620062	0.0177794
Ahdc1	Comp	Control - Loaded	-0.619396	0.00302691
Lman1	Comp	Control - Loaded	-0.618386	0.0241105
Copz1	Comp	Control - Loaded	-0.616876	0.00448244
Rpl3	Comp	Control - Loaded	-0.616185	0.0305896
Ell2	Comp	Control - Loaded	-0.612709	0.0108293
H13	Comp	Control - Loaded	-0.610766	0.0270707
Rpl15	Comp	Control - Loaded	-0.608784	0.0280118
Pcbp2	Comp	Control - Loaded	-0.607069	0.0453294
Emp2	Comp	Control - Loaded	-0.60579	0.0137817
Kmt5c	Comp	Control - Loaded	-0.604232	0.00809732
Elf4	Comp	Control - Loaded	-0.602835	0.00400903
4930503L19Rik	Comp	Control - Loaded	-0.60273	0.000104658
Smdt1	Comp	Control - Loaded	-0.600742	0.0247581
Pafah1b3	Comp	Control - Loaded	-0.600712	0.0146829
Clta	Comp	Control - Loaded	-0.598685	0.0191888
Akap8l	Comp	Control - Loaded	-0.598679	0.00791924
Psmd8	Comp	Control - Loaded	-0.597505	0.0417337
Rps24	Comp	Control - Loaded	-0.597169	0.0414739
Hnrnpul1	Comp	Control - Loaded	-0.596857	0.0398614
Nufip2	Comp	Control - Loaded	-0.59385	0.0143427
Pmm1	Comp	Control - Loaded	-0.590699	0.0441309
Lmnb1	Comp	Control - Loaded	-0.590672	0.025154
Serf1	Comp	Control - Loaded	-0.589753	0.0371167
P3h4	Comp	Control - Loaded	-0.588983	0.0418077
Slc30a4	Comp	Control - Loaded	-0.587386	0.0382681
Tnik	Comp	Control - Loaded	-0.58676	0.00965526
Zfp235	Comp	Control - Loaded	-0.586396	0.0260587
Myo1b	Comp	Control - Loaded	-0.58634	0.0210969
Inf2	Comp	Control - Loaded	-0.585005	0.0480912
Cfap161	Comp	Control - Loaded	-0.584202	0.00217041
Bnc2	Comp	Control - Loaded	-0.583807	0.0348989
Mgst3	Comp	Control - Loaded	-0.580748	0.0108685
Gpc4	Comp	Control - Loaded	-0.577948	0.034215
Wif1	Comp	Control - Loaded	-0.57663	0.0306439
Erp44	Comp	Control - Loaded	-0.57523	0.0438658
Cherp	Comp	Control - Loaded	-0.573889	0.024951
Sec24d	Comp	Control - Loaded	-0.573578	0.0478609
Azin1	Comp	Control - Loaded	-0.570808	0.0127837
Sfpq	Comp	Control - Loaded	-0.570795	0.0315572
Cpz	Comp	Control - Loaded	-0.570736	0.0197044
Rps25	Comp	Control - Loaded	-0.569992	0.046734
Tle3	Comp	Control - Loaded	-0.564685	0.0225996
Cbx1	Comp	Control - Loaded	-0.564434	0.0404239
Emc7	Comp	Control - Loaded	-0.563597	0.0105425
Loxl2	Comp	Control - Loaded	-0.563132	0.0268601
Ost4	Comp	Control - Loaded	-0.562846	0.0466401
Alg5	Comp	Control - Loaded	-0.562317	0.0498848
Ubtd2	Comp	Control - Loaded	-0.558455	0.0328389
Seh1l	Comp	Control - Loaded	-0.551469	0.0241444
Loxl4	Comp	Control - Loaded	-0.549599	0.0137159
Dnajc13	Comp	Control - Loaded	-0.544727	0.0187586
Rbm42	Comp	Control - Loaded	-0.543546	0.0308183
Snx4	Comp	Control - Loaded	-0.54351	0.00101942
Scd1	Comp	Control - Loaded	-0.543498	0.0327005
Arap1	Comp	Control - Loaded	-0.54126	0.0450712
Tmem223	Comp	Control - Loaded	-0.539772	0.0458042
Klhl42	Comp	Control - Loaded	-0.539662	0.0246828
Ddx47	Comp	Control - Loaded	-0.536474	0.0277629
Fam219a	Comp	Control - Loaded	-0.535629	0.0414592
Pdia4	Comp	Control - Loaded	-0.535494	0.0369016
Tardbp	Comp	Control - Loaded	-0.534289	0.046086
Tmem97	Comp	Control - Loaded	-0.532769	0.0224332
Large1	Comp	Control - Loaded	-0.53264	0.0474271
Slc38a10	Comp	Control - Loaded	-0.531265	0.0316419
Ptar1	Comp	Control - Loaded	-0.529863	0.0276642
Ormdl3	Comp	Control - Loaded	-0.529247	0.00840328
Ranbp1	Comp	Control - Loaded	-0.524913	0.00207063
Nedd8	Comp	Control - Loaded	-0.524713	0.0147245
Son	Comp	Control - Loaded	-0.52443	0.0300895
Maea	Comp	Control - Loaded	-0.523683	0.0208281
Ppp1r37	Comp	Control - Loaded	-0.518893	0.0298063
Amn1	Comp	Control - Loaded	-0.51546	0.045293
Dchs1	Comp	Control - Loaded	-0.513469	0.0179732
Impdh2	Comp	Control - Loaded	-0.513216	0.0117786
Slc3a2	Comp	Control - Loaded	-0.511514	0.0342568
Yeats4	Comp	Control - Loaded	-0.511243	0.00588048
Cdc123	Comp	Control - Loaded	-0.511009	0.00219241
Tmem98	Comp	Control - Loaded	-0.510172	0.0292685
Commd10	Comp	Control - Loaded	-0.508794	0.033905
Psmd7	Comp	Control - Loaded	-0.508557	0.000457717
Cmpk1	Comp	Control - Loaded	-0.50766	0.0253394
Gfus	Comp	Control - Loaded	-0.507217	0.00263988
Gm6570	Comp	Control - Loaded	-0.506846	0.0387495
Rps6	Comp	Control - Loaded	-0.506374	0.0432059
Ube2v1	Comp	Control - Loaded	-0.506052	0.00989089
Cntn4	Comp	Control - Loaded	-0.504312	0.0144279
Lsm10	Comp	Control - Loaded	-0.504101	0.046813
Srp72	Comp	Control - Loaded	-0.503258	0.0471096
Snrpd3	Comp	Control - Loaded	-0.503061	0.0296334
Rps20	Comp	Control - Loaded	-0.50258	0.0374524
Tnks1bp1	Comp	Control - Loaded	-0.502151	0.00387868
Ncor1	Comp	Control - Loaded	-0.501801	0.0130084
Elac1	Comp	Control - Loaded	0.50074	0.046941
Ppm1k	Comp	Control - Loaded	0.500758	0.0404189
Nup54	Comp	Control - Loaded	0.502532	0.00585822
Rnase2b	Comp	Control - Loaded	0.502614	0.0353074
Gm20792	Comp	Control - Loaded	0.503523	0.0187255
Tnrc6a	Comp	Control - Loaded	0.50533	0.0352249
Slc25a36	Comp	Control - Loaded	0.50821	0.0417351
Ankle2	Comp	Control - Loaded	0.508749	0.00490257
Slc28a3	Comp	Control - Loaded	0.509323	0.0323083
Pard6a	Comp	Control - Loaded	0.509504	0.0299336
Cyp2d10	Comp	Control - Loaded	0.509643	0.00136984
Pold1	Comp	Control - Loaded	0.509948	0.00834514
Gm6760	Comp	Control - Loaded	0.510592	0.0287431
LOC118568783	Comp	Control - Loaded	0.510824	0.000252559
Oma1	Comp	Control - Loaded	0.51107	0.00442212
Sirpa	Comp	Control - Loaded	0.511362	0.00330108
Slamf1	Comp	Control - Loaded	0.511686	0.0418163
Ccdc138	Comp	Control - Loaded	0.51178	0.0243318
Gsg1l2	Comp	Control - Loaded	0.512729	0.0215842
Serpine3	Comp	Control - Loaded	0.513035	0.0345833
Fam214a	Comp	Control - Loaded	0.513678	0.0495388
Fam209	Comp	Control - Loaded	0.51456	0.0488578
Dse	Comp	Control - Loaded	0.515807	0.0200601
Got1	Comp	Control - Loaded	0.517819	0.0190156
Clca3a1	Comp	Control - Loaded	0.517835	0.0481592
Cldn16	Comp	Control - Loaded	0.518636	0.0175986
Dio2	Comp	Control - Loaded	0.519397	0.0260405
Odf3l1	Comp	Control - Loaded	0.519924	0.033406
Mro	Comp	Control - Loaded	0.521233	0.0130348
Rab3b	Comp	Control - Loaded	0.521312	0.0383833
Gm16405	Comp	Control - Loaded	0.521426	0.00152207
Ccdc148	Comp	Control - Loaded	0.52149	0.0240378
Lrrk2	Comp	Control - Loaded	0.522613	0.0339494
E430018J23Rik	Comp	Control - Loaded	0.52315	0.0470375
Adrb3	Comp	Control - Loaded	0.525241	0.0374189
Asphd1	Comp	Control - Loaded	0.527727	0.0120597
Ubald1	Comp	Control - Loaded	0.528146	0.0361426
Atad5	Comp	Control - Loaded	0.528392	0.0405425
Olfr538	Comp	Control - Loaded	0.530159	0.00244998
Ceacam3	Comp	Control - Loaded	0.53119	0.0279124
Gm40460	Comp	Control - Loaded	0.534503	0.0478226
Gm16367	Comp	Control - Loaded	0.535333	0.0311495
Bloc1s3	Comp	Control - Loaded	0.535381	0.041327
Tmem138	Comp	Control - Loaded	0.536998	0.00793953
Mipol1	Comp	Control - Loaded	0.536999	0.0151292
Gm3045	Comp	Control - Loaded	0.538447	0.0201151
Slc1a7	Comp	Control - Loaded	0.539134	0.0163948
Slc25a54	Comp	Control - Loaded	0.5393	0.0181092
Nkg7	Comp	Control - Loaded	0.543715	0.0475908
Stpg3	Comp	Control - Loaded	0.545967	0.0474087
Gm17027	Comp	Control - Loaded	0.548321	0.00757029
Tmem50b	Comp	Control - Loaded	0.54859	0.0312518
Gm5414	Comp	Control - Loaded	0.550049	0.00893894
Gm52140	Comp	Control - Loaded	0.550346	0.0449436
2310079G19Rik	Comp	Control - Loaded	0.550427	0.0433115
Ntrk3	Comp	Control - Loaded	0.550786	0.0360712
Iqch	Comp	Control - Loaded	0.550958	0.0457784
Fam229b	Comp	Control - Loaded	0.55117	0.039277
Olfr1354	Comp	Control - Loaded	0.551238	0.0403077
Dpep1	Comp	Control - Loaded	0.552055	0.0228341
Atp1b2	Comp	Control - Loaded	0.552607	0.0328974
Otor	Comp	Control - Loaded	0.555314	0.0212468
Cdc20b	Comp	Control - Loaded	0.556622	0.0137014
Pate4	Comp	Control - Loaded	0.557186	0.0106918
Styxl1	Comp	Control - Loaded	0.561177	0.0364637
Ovol2	Comp	Control - Loaded	0.562087	0.0393553
Ruvbl2	Comp	Control - Loaded	0.564167	0.0122957
Cnga1	Comp	Control - Loaded	0.565313	0.0193854
Slc7a13	Comp	Control - Loaded	0.565657	0.0172934
Olfr459	Comp	Control - Loaded	0.566244	0.0498401
Lnp1	Comp	Control - Loaded	0.566718	0.0375762
Olfr523	Comp	Control - Loaded	0.568612	0.0122886
Smim40	Comp	Control - Loaded	0.569356	0.0252049
Mc5r	Comp	Control - Loaded	0.569535	0.0294672
Slurp2	Comp	Control - Loaded	0.570974	0.0465753
Polr1has	Comp	Control - Loaded	0.571001	0.0297065
Klk6	Comp	Control - Loaded	0.572395	0.0225638
Serpina1f	Comp	Control - Loaded	0.572993	0.0376633
Dbndd1	Comp	Control - Loaded	0.573262	0.045367
Fshr	Comp	Control - Loaded	0.575192	0.00800458
Omg	Comp	Control - Loaded	0.575512	0.00907704
Gbgt1	Comp	Control - Loaded	0.57713	0.046972
Gm5127	Comp	Control - Loaded	0.577605	0.0182145
Dpp8	Comp	Control - Loaded	0.578629	0.011402
Insrr	Comp	Control - Loaded	0.579254	0.0388749
Btbd19	Comp	Control - Loaded	0.579496	0.00118628
Ubald2	Comp	Control - Loaded	0.581962	0.0292911
Gpr137b	Comp	Control - Loaded	0.584061	0.0213607
Upk1a	Comp	Control - Loaded	0.58531	0.00965745
Atp1a4	Comp	Control - Loaded	0.587133	0.0434183
Rasl11a	Comp	Control - Loaded	0.587967	0.0195021
G430095P16Rik	Comp	Control - Loaded	0.590406	0.0105666
Cyp2b19	Comp	Control - Loaded	0.590515	0.0127325
Usp15	Comp	Control - Loaded	0.591638	0.0341129
Mmp1a	Comp	Control - Loaded	0.591897	0.0495897
Ptprg	Comp	Control - Loaded	0.592805	0.0248443
Alad	Comp	Control - Loaded	0.596543	0.0382912
Gpr160	Comp	Control - Loaded	0.596584	0.00656098
Tfrc	Comp	Control - Loaded	0.596932	0.0286089
Gmpr	Comp	Control - Loaded	0.597971	0.021513
Tmem86b	Comp	Control - Loaded	0.600057	0.0394678
Mocs1	Comp	Control - Loaded	0.601593	0.0214644
Ptgds	Comp	Control - Loaded	0.603389	0.0142464
Ccr8	Comp	Control - Loaded	0.604068	0.0216886
Zscan25	Comp	Control - Loaded	0.604698	0.000991801
Tal1	Comp	Control - Loaded	0.606589	0.0417959
Pid1	Comp	Control - Loaded	0.606939	0.00262072
Nts	Comp	Control - Loaded	0.609704	0.0143008
Sh3d21	Comp	Control - Loaded	0.610398	0.0214364
Pramel11	Comp	Control - Loaded	0.614553	0.0269117
Npbwr1	Comp	Control - Loaded	0.615604	0.0122748
Lgr4	Comp	Control - Loaded	0.615626	0.0417354
Dennd2a	Comp	Control - Loaded	0.618329	0.00970557
Defa34	Comp	Control - Loaded	0.620942	0.0347861
Scrg1	Comp	Control - Loaded	0.621633	0.0290723
Otos	Comp	Control - Loaded	0.624275	0.0405404
Lypd1	Comp	Control - Loaded	0.626334	0.0455552
Il31	Comp	Control - Loaded	0.626988	0.0408269
Clca3b	Comp	Control - Loaded	0.629389	0.00743248
Nr5a1	Comp	Control - Loaded	0.629729	0.0447042
Mettl11b	Comp	Control - Loaded	0.631145	0.0232092
Nectin1	Comp	Control - Loaded	0.631281	0.0210626
7420426K07Rik	Comp	Control - Loaded	0.632386	0.0438529
Wrap53	Comp	Control - Loaded	0.632718	0.0444151
Cd3g	Comp	Control - Loaded	0.632759	0.0470522
AA792892	Comp	Control - Loaded	0.634023	0.0433223
Gm51581	Comp	Control - Loaded	0.637215	0.00938993
1700024G13Rik	Comp	Control - Loaded	0.638142	0.0475178
Pde4b	Comp	Control - Loaded	0.638339	0.0265861
Enthd1	Comp	Control - Loaded	0.639845	0.02711
Lancl1	Comp	Control - Loaded	0.640047	0.00312881
Errfi1	Comp	Control - Loaded	0.640714	0.0494534
Lrrc75b	Comp	Control - Loaded	0.641912	0.0373681
Pdc	Comp	Control - Loaded	0.649705	0.0392642
Accsl	Comp	Control - Loaded	0.651814	0.0449165
1700006A11Rik	Comp	Control - Loaded	0.652807	0.00808929
Gm6551	Comp	Control - Loaded	0.65409	0.021724
Etv4	Comp	Control - Loaded	0.654365	0.0252687
Aldh5a1	Comp	Control - Loaded	0.654562	0.030775
Pclo	Comp	Control - Loaded	0.656594	0.034899
Cela3b	Comp	Control - Loaded	0.656686	0.0420172
Smim18	Comp	Control - Loaded	0.657586	0.0179142
1110038F14Rik	Comp	Control - Loaded	0.658293	0.002645
Pstpip1	Comp	Control - Loaded	0.658521	0.0245053
Xrcc6	Comp	Control - Loaded	0.662847	0.0228281
Prr9	Comp	Control - Loaded	0.665145	0.0421235
Nktr	Comp	Control - Loaded	0.665183	0.0256095
Oscp1	Comp	Control - Loaded	0.665924	0.0113256
Sh2d5	Comp	Control - Loaded	0.667585	0.0274941
Cox6b2	Comp	Control - Loaded	0.669306	0.0479151
Padi2	Comp	Control - Loaded	0.672248	0.0185667
Chrm1	Comp	Control - Loaded	0.674438	0.0174385
Cxcr6	Comp	Control - Loaded	0.676677	0.010312
Arg2	Comp	Control - Loaded	0.679232	0.0149811
Fasl	Comp	Control - Loaded	0.67974	0.00667998
Olfr218	Comp	Control - Loaded	0.680474	0.0154582
Cdx4	Comp	Control - Loaded	0.681128	0.00766171
Abca16	Comp	Control - Loaded	0.681645	0.0217668
Pacrg	Comp	Control - Loaded	0.682281	0.00221561
1700129C05Rik	Comp	Control - Loaded	0.683359	0.0454824
Tktl1	Comp	Control - Loaded	0.684799	0.0246107
Arntl	Comp	Control - Loaded	0.689652	0.0175573
Olfr342	Comp	Control - Loaded	0.690805	0.0349901
Tmem43	Comp	Control - Loaded	0.694813	0.0151119
Lrig1	Comp	Control - Loaded	0.694832	0.0260696
Phf3	Comp	Control - Loaded	0.697766	0.0142766
Slc12a1	Comp	Control - Loaded	0.702132	0.0494492
Gpr152	Comp	Control - Loaded	0.703203	0.0251611
Mpp4	Comp	Control - Loaded	0.71533	0.0200618
Dusp5	Comp	Control - Loaded	0.71829	0.00995322
4932438A13Rik	Comp	Control - Loaded	0.718459	0.0286484
Ferd3l	Comp	Control - Loaded	0.721148	0.00801323
Syt6	Comp	Control - Loaded	0.721203	0.00828246
Gm11568	Comp	Control - Loaded	0.722705	0.0447092
Nrg2	Comp	Control - Loaded	0.72693	0.00237877
4933440N22Rik	Comp	Control - Loaded	0.727245	0.00376522
Prtn3	Comp	Control - Loaded	0.733356	0.0425882
Kyat3	Comp	Control - Loaded	0.736101	0.0146146
Ahsg	Comp	Control - Loaded	0.744657	0.0151579
Sdr42e1	Comp	Control - Loaded	0.746437	0.0306223
Mcee	Comp	Control - Loaded	0.751074	0.0102553
Cct8l1	Comp	Control - Loaded	0.751671	0.0246958
Pax9	Comp	Control - Loaded	0.752859	0.00181782
Bbs12	Comp	Control - Loaded	0.764621	0.0095877
Kcp	Comp	Control - Loaded	0.772293	0.0274168
F8	Comp	Control - Loaded	0.774052	0.0192891
Kcnk5	Comp	Control - Loaded	0.774564	0.0276802
Olfr539	Comp	Control - Loaded	0.775419	0.0417767
Olfr309	Comp	Control - Loaded	0.780923	0.0265366
Olfr608	Comp	Control - Loaded	0.781956	0.0348828
Slc37a2	Comp	Control - Loaded	0.78852	0.0172214
Nlrc4	Comp	Control - Loaded	0.792408	0.0222358
Asb1	Comp	Control - Loaded	0.79407	0.00909189
Ntsr1	Comp	Control - Loaded	0.801299	0.0108083
Scg5	Comp	Control - Loaded	0.802472	0.0344375
Sptlc3	Comp	Control - Loaded	0.803071	0.00502721
Fign	Comp	Control - Loaded	0.80366	0.0145541
Cngb1	Comp	Control - Loaded	0.806474	0.0337591
Drd4	Comp	Control - Loaded	0.807742	0.0374436
Iglc1	Comp	Control - Loaded	0.808155	0.0157197
Bcam	Comp	Control - Loaded	0.810941	0.0072684
Olfr1157	Comp	Control - Loaded	0.816331	0.0156471
Gm5460	Comp	Control - Loaded	0.827179	0.00537265
Galnt7	Comp	Control - Loaded	0.828283	0.00723326
Grhl2	Comp	Control - Loaded	0.830965	0.0390926
Arhgap36	Comp	Control - Loaded	0.834776	0.0107113
Ly6l	Comp	Control - Loaded	0.835085	0.0430267
Ddx4	Comp	Control - Loaded	0.840367	0.0422182
Foxp3	Comp	Control - Loaded	0.848323	0.00429185
Olfr1299	Comp	Control - Loaded	0.854123	0.0492499
Ighmbp2	Comp	Control - Loaded	0.854328	0.00304277
Clcn1	Comp	Control - Loaded	0.857873	0.0211337
Sgcz	Comp	Control - Loaded	0.872423	0.0484394
Gzma	Comp	Control - Loaded	0.87906	0.0385474
Tmem52	Comp	Control - Loaded	0.885388	0.00982677
Otub2	Comp	Control - Loaded	0.887143	0.0303439
Foxa2	Comp	Control - Loaded	0.891481	0.00381293
3110082I17Rik	Comp	Control - Loaded	0.895421	0.00680734
Masp2	Comp	Control - Loaded	0.908093	0.0117533
Zfp853	Comp	Control - Loaded	0.908223	0.0311227
Slc25a21	Comp	Control - Loaded	0.908379	0.0313702
Fbxw25	Comp	Control - Loaded	0.926182	0.0258111
Cntn5	Comp	Control - Loaded	0.928258	0.0332281
Slfn4	Comp	Control - Loaded	0.931058	0.0151929
Matk	Comp	Control - Loaded	0.946181	0.00360688
Nme9	Comp	Control - Loaded	0.971992	0.0102854
Galnt16	Comp	Control - Loaded	0.98247	0.00163576
Ppargc1a	Comp	Control - Loaded	0.991585	0.0258497
Prmt8	Comp	Control - Loaded	1.00154	0.00861142
Magi3	Comp	Control - Loaded	1.06314	0.0286698
Dtx4	Comp	Control - Loaded	1.24589	0.0296803

### Sheet: Level3_CtrlVsLoaded_Tension
Gene	Subset	Contrast	Estimate (Log2FC)	Pr(>|t|)
Ptch2	Tens	Control - Loaded	0.934959	7.061e-05
Mien1	Tens	Control - Loaded	-0.56773	0.000125875
Lpar4	Tens	Control - Loaded	0.748032	0.000126596
Cracr2a	Tens	Control - Loaded	0.85475	0.000285415
Gzf1	Tens	Control - Loaded	0.737397	0.000587161
Insm1	Tens	Control - Loaded	0.701477	0.00108676
Zfp397	Tens	Control - Loaded	0.649545	0.0011598
Smdt1	Tens	Control - Loaded	-0.575596	0.00130772
Ascc3	Tens	Control - Loaded	-0.53319	0.00150276
Psma5	Tens	Control - Loaded	-0.535673	0.0019329
Pwwp4b	Tens	Control - Loaded	0.880261	0.0019365
Abca9	Tens	Control - Loaded	0.662122	0.00201697
Ccdc127	Tens	Control - Loaded	-0.549438	0.0024317
Mtus2	Tens	Control - Loaded	0.988325	0.00252324
Farp2	Tens	Control - Loaded	-0.691595	0.0025391
Clec4e	Tens	Control - Loaded	1.18358	0.00273163
Olfr76	Tens	Control - Loaded	0.652115	0.00299035
H2az1	Tens	Control - Loaded	-0.537186	0.00311805
Napepld	Tens	Control - Loaded	0.627603	0.00313646
Ccdc134	Tens	Control - Loaded	0.562526	0.00327512
Resf1	Tens	Control - Loaded	-0.731989	0.00328117
Tcp10a	Tens	Control - Loaded	0.898312	0.00350054
Spcs3	Tens	Control - Loaded	-0.757149	0.00384346
Tomm20	Tens	Control - Loaded	-0.744581	0.00388918
Smim4	Tens	Control - Loaded	-0.614552	0.00433692
Ptgs2	Tens	Control - Loaded	-0.555285	0.00449427
Matr3	Tens	Control - Loaded	-0.510515	0.00563035
Ccdc62	Tens	Control - Loaded	0.709696	0.00566724
Hddc2	Tens	Control - Loaded	0.67976	0.00596942
Tram1	Tens	Control - Loaded	-0.597176	0.00637033
Dgkb	Tens	Control - Loaded	0.655764	0.00644351
Moap1	Tens	Control - Loaded	0.756075	0.00649387
Cyp1a2	Tens	Control - Loaded	0.556589	0.00691064
Sppl2a	Tens	Control - Loaded	-0.670153	0.00695675
Clta	Tens	Control - Loaded	-0.50856	0.00696914
Tubgcp4	Tens	Control - Loaded	0.69986	0.00697491
Egfl7	Tens	Control - Loaded	0.618159	0.00710143
Olfr860	Tens	Control - Loaded	0.89101	0.00760475
Lgals8	Tens	Control - Loaded	0.503674	0.00764464
Uxs1	Tens	Control - Loaded	0.521662	0.00770612
Mfsd11	Tens	Control - Loaded	0.673415	0.00771334
D11Wsu47e	Tens	Control - Loaded	-0.546206	0.00781035
Arfgef1	Tens	Control - Loaded	-0.746907	0.00834258
Ccl27b	Tens	Control - Loaded	0.671244	0.00866605
Scgb3a2	Tens	Control - Loaded	0.544661	0.0100461
Gpx8	Tens	Control - Loaded	-0.689349	0.0101135
Osbpl11	Tens	Control - Loaded	0.670965	0.0105803
Ednrb	Tens	Control - Loaded	0.713326	0.0115939
Ing1	Tens	Control - Loaded	-0.50234	0.011946
Lipi	Tens	Control - Loaded	0.546629	0.012501
Gle1	Tens	Control - Loaded	0.519608	0.0128826
Klra5	Tens	Control - Loaded	0.591774	0.0129088
Rfx2	Tens	Control - Loaded	0.569556	0.0130454
Clcf1	Tens	Control - Loaded	0.593532	0.0135759
Rb1cc1	Tens	Control - Loaded	0.525031	0.0136343
2300002M23Rik	Tens	Control - Loaded	0.505606	0.0141902
Unc5b	Tens	Control - Loaded	-0.672347	0.0143337
Grxcr1	Tens	Control - Loaded	0.671346	0.0146878
Slc34a2	Tens	Control - Loaded	0.530179	0.0149877
Slc6a1	Tens	Control - Loaded	0.772756	0.0151263
Acad11	Tens	Control - Loaded	0.580008	0.0152264
Gpr174	Tens	Control - Loaded	1.05634	0.0153763
Stc1	Tens	Control - Loaded	0.576224	0.0155869
Olfr522	Tens	Control - Loaded	-0.56566	0.0164389
Ddx1	Tens	Control - Loaded	-0.562625	0.0164588
Prmt1	Tens	Control - Loaded	-0.746524	0.0165098
Rtkn2	Tens	Control - Loaded	0.516408	0.0167633
Pabpc1	Tens	Control - Loaded	-0.602268	0.0168946
Zfp316	Tens	Control - Loaded	0.598229	0.0170623
Dkk4	Tens	Control - Loaded	0.560635	0.0175919
Ddi1	Tens	Control - Loaded	0.577745	0.0178573
Gamt	Tens	Control - Loaded	0.524997	0.0180435
Nub1	Tens	Control - Loaded	-0.708385	0.0189275
Mcemp1	Tens	Control - Loaded	-0.73069	0.0193501
Bpifb3	Tens	Control - Loaded	0.671889	0.019841
Samd9l	Tens	Control - Loaded	0.515056	0.0202558
Cav2	Tens	Control - Loaded	0.582936	0.0205986
Oas1c	Tens	Control - Loaded	0.926551	0.0209135
Adgrg5	Tens	Control - Loaded	0.516168	0.0210551
Phospho1	Tens	Control - Loaded	-1.28292	0.0211537
Cyb561d2	Tens	Control - Loaded	0.633369	0.0217229
Trp53bp2	Tens	Control - Loaded	0.541711	0.021836
Wdr3	Tens	Control - Loaded	0.516676	0.0220133
Mroh1	Tens	Control - Loaded	0.526481	0.0221496
Vmn1r234	Tens	Control - Loaded	0.510963	0.0222484
Sec24a	Tens	Control - Loaded	-0.65739	0.0224161
Tmsb10	Tens	Control - Loaded	-0.862704	0.0233825
Dnajc9	Tens	Control - Loaded	-0.555562	0.0239862
Crxos	Tens	Control - Loaded	0.691581	0.0242109
Caps2	Tens	Control - Loaded	0.588775	0.0242425
Ost4	Tens	Control - Loaded	-0.575848	0.0243241
Ldoc1	Tens	Control - Loaded	0.52899	0.0247104
Cyp2a4	Tens	Control - Loaded	0.67454	0.0249901
Cd27	Tens	Control - Loaded	0.662568	0.0250601
Slc35f4	Tens	Control - Loaded	0.56816	0.0251904
Nsg2	Tens	Control - Loaded	0.935115	0.0253033
Calhm2	Tens	Control - Loaded	-0.60967	0.025459
Stkld1	Tens	Control - Loaded	0.545857	0.026139
Cct2	Tens	Control - Loaded	-0.548384	0.0274453
Zfp251	Tens	Control - Loaded	-0.637854	0.0278207
Pcdh12	Tens	Control - Loaded	0.700587	0.0282963
Cgnl1	Tens	Control - Loaded	0.608432	0.0295351
Gm9997	Tens	Control - Loaded	0.526822	0.0301439
Slco1a6	Tens	Control - Loaded	0.524987	0.0303946
Vmn1r101	Tens	Control - Loaded	0.557176	0.0304366
Olfr432	Tens	Control - Loaded	0.527401	0.0310255
Mapre1	Tens	Control - Loaded	-0.530429	0.0311596
Pcdhac1	Tens	Control - Loaded	0.618482	0.0312919
Cdc14a	Tens	Control - Loaded	0.512929	0.0313439
Mcur1	Tens	Control - Loaded	-0.58781	0.0314343
Zfp609	Tens	Control - Loaded	-0.585467	0.0318497
Cstf2	Tens	Control - Loaded	0.552754	0.0319639
Col22a1	Tens	Control - Loaded	-0.822125	0.032048
Zfp280b	Tens	Control - Loaded	0.59502	0.0320796
Rdm1	Tens	Control - Loaded	0.532855	0.0324531
Lgals4	Tens	Control - Loaded	0.553349	0.0325212
Exosc9	Tens	Control - Loaded	-0.576225	0.0325603
Gm14862	Tens	Control - Loaded	0.621911	0.0326308
Anxa13	Tens	Control - Loaded	0.950277	0.0328762
Fbxo21	Tens	Control - Loaded	0.654317	0.0330461
Gbe1	Tens	Control - Loaded	0.619374	0.0330944
Slc25a36	Tens	Control - Loaded	0.514687	0.0333554
Tbl1xr1	Tens	Control - Loaded	-0.569655	0.0336821
Marchf11	Tens	Control - Loaded	0.576837	0.0338104
Npffr1	Tens	Control - Loaded	0.559808	0.0339299
Phc1	Tens	Control - Loaded	0.534603	0.0340798
Rbm12	Tens	Control - Loaded	-0.570732	0.0345589
Zfp647	Tens	Control - Loaded	0.767317	0.0352453
Ppm1k	Tens	Control - Loaded	0.643082	0.0356671
Stard9	Tens	Control - Loaded	-0.521464	0.0357042
Plin5	Tens	Control - Loaded	0.67354	0.0357282
Gpatch1	Tens	Control - Loaded	0.588245	0.0357636
Igsf21	Tens	Control - Loaded	0.624679	0.0359026
Olfr1302	Tens	Control - Loaded	0.818962	0.0359565
Lox	Tens	Control - Loaded	-0.972705	0.0362337
Atp6v0b	Tens	Control - Loaded	-0.534082	0.0363113
Gmpr	Tens	Control - Loaded	0.782152	0.0363438
Gpr146	Tens	Control - Loaded	0.517861	0.0366765
Gnb5	Tens	Control - Loaded	-0.714926	0.0369323
Nacc2	Tens	Control - Loaded	-0.664639	0.0372031
Pate2	Tens	Control - Loaded	0.543206	0.0372128
Pdcd4	Tens	Control - Loaded	-0.568347	0.0381561
Ptprv	Tens	Control - Loaded	-0.531325	0.0382829
Selenoi	Tens	Control - Loaded	0.604944	0.0383344
Zfp142	Tens	Control - Loaded	-0.625594	0.0385435
Gpr15	Tens	Control - Loaded	0.558942	0.0390003
Casz1	Tens	Control - Loaded	0.637052	0.0392977
Higd1a	Tens	Control - Loaded	-0.528035	0.0394457
Bglap	Tens	Control - Loaded	-1.80734	0.0395694
Iigp1	Tens	Control - Loaded	0.5443	0.0401355
Col11a2	Tens	Control - Loaded	-1.553	0.0401439
Ccdc144b	Tens	Control - Loaded	0.533778	0.0405364
Stk16	Tens	Control - Loaded	-0.533718	0.0406446
Asgr2	Tens	Control - Loaded	0.502456	0.0407672
Surf4	Tens	Control - Loaded	-0.798023	0.0410687
Zfp352	Tens	Control - Loaded	0.522066	0.041256
Cpne9	Tens	Control - Loaded	0.718886	0.0413357
Galnt17	Tens	Control - Loaded	0.674856	0.0419464
Ftcd	Tens	Control - Loaded	0.544893	0.0419988
Aass	Tens	Control - Loaded	0.573165	0.0427168
Arl14ep	Tens	Control - Loaded	-0.547038	0.0427201
Sc5d	Tens	Control - Loaded	-0.601694	0.0428036
Clic6	Tens	Control - Loaded	0.535049	0.042845
H13	Tens	Control - Loaded	-0.519093	0.0437224
F8a	Tens	Control - Loaded	0.537806	0.0438183
Kat8	Tens	Control - Loaded	0.514877	0.0439153
BC049352	Tens	Control - Loaded	0.608661	0.0440671
Pin1rt1	Tens	Control - Loaded	0.634684	0.0447383
Olfr612	Tens	Control - Loaded	0.557277	0.0448199
Olfr114	Tens	Control - Loaded	0.6957	0.0450884
Ldlrap1	Tens	Control - Loaded	-0.538247	0.0453065
Ilf3	Tens	Control - Loaded	-0.832427	0.045574
Zfp488	Tens	Control - Loaded	0.560247	0.0459608
Atoh1	Tens	Control - Loaded	0.577829	0.0461308
Syndig1l	Tens	Control - Loaded	0.955575	0.0465634
Col2a1	Tens	Control - Loaded	-1.01788	0.0465802
4930455H04Rik	Tens	Control - Loaded	0.745759	0.0467173
Hspd1	Tens	Control - Loaded	0.572058	0.0473397
Olfr1318	Tens	Control - Loaded	0.54768	0.0477392
Plod2	Tens	Control - Loaded	-0.856657	0.0479452
Sema5b	Tens	Control - Loaded	0.676009	0.0481885
Olfr1406	Tens	Control - Loaded	0.532746	0.048348
Plxdc1	Tens	Control - Loaded	0.540439	0.0484123
Olfr1331	Tens	Control - Loaded	0.538263	0.0489232
Myoz3	Tens	Control - Loaded	0.878423	0.0492283
Lgr4	Tens	Control - Loaded	0.779612	0.0492663
Camk2d	Tens	Control - Loaded	0.621405	0.0495378
Plac8	Tens	Control - Loaded	0.552891	0.0497361
Glt28d2	Tens	Control - Loaded	-0.566851	0.0498428
