## Supplemental Table 6 for "Spatial transcriptomics for gene discovery identifies *Slc13a5* as a modulator of bone mechanoadaptation"

### Sheet: 12SharedGenes_4datasets
Shared genes	GeoMx Level1	RNAseq - Chermside-Scabbo et al.	Laser Capture - Harris et al.	RNAseq - Chlebek et al.
Col1a2	2.13159	2.53	1.9	1.60489
Col11a2	2.04255	2.54	0.59	1.57012
Cdo1	1.29377	1.94	2.86	1.66395
Smpd3	1.29193	2.81	2.77	1.05499
Cthrc1	1.26763	2.99	2.88	1.94134
Cgref1	1.11447	3.01	3.78	1.59627
Slc13a5	1.055	3.2	1.79	1.59106
Fkbp7	0.929992	1.61	2.2	1.68113
Sema3d	0.784283	1.35	1.35	2.15647
Rrbp1	0.74246	1.21	0.95	1.02734
Kcnk1	0.487425	1.14	1.06	1.45408
Mmp16	0.356735	1.7	2.02	1.25174

### Sheet: 38SharedGenes3DataSets
Shared genes	GeoMx Level1	RNAseq - Chermside-Scabbo et al.	Laser Capture - Harris et al.
Col1a2	2.13159	2.53356	1.9
Bglap	2.08044	2.42121	2.54
Col11a2	2.04255	2.53888	0.59
Lox	1.34597	2.32072	1.55
Col5a2	1.30894	2.29585	1.51
Cdo1	1.29377	1.94143	2.86
Smpd3	1.29193	2.80839	2.77
Cthrc1	1.26763	2.99839	2.88
Cgref1	1.11447	3.01332	3.78
Slc13a5	1.055	3.20512	1.79
Plod2	0.964314	1.1032	1.11
Fkbp7	0.929992	1.61464	2.2
Arf4	0.891858	1.13433	1.24
Ptn	0.885745	1.67749	1.36
Fscn1	0.865255	1.52202	1.45
Ifitm5	0.827881	1.96982	2.43
Sema3d	0.784283	1.35528	1.35
Rrbp1	0.74246	1.21117	0.95
Prss35	0.729851	2.82447	2.02
Gpx8	0.708566	0.85998	1.09
Crtap	0.68977	1.26081	1.13
Atp1b3	0.687426	0.650532	0.75
Vkorc1	0.681943	1.34008	1.49
Fkbp11	0.676962	2.37845	3.19
Copz2	0.624695	1.52024	1.03
H13	0.56493	0.481159	0.82
Ppic	0.537662	1.34146	1.54
Tceal8	0.532646	0.75926	0.92
Sdk2	0.516456	1.05553	1.15
Kcnk1	0.487425	1.14086	1.06
Ptprv	0.479594	0.504166	0.75
Prrc1	0.467409	0.822797	0.6
Sec22a	0.44965	0.585297	0.91
Pdpn	0.435637	1.68301	1.09
Tram1	0.394523	0.503411	0.99
Col24a1	0.390599	1.76975	1.6
Mmp16	0.356735	1.70746	2.02
Hspa1l	-0.362182	-1.16464	-0.87
